# CoLoRd: Compressing long reads

**DOI:** 10.1101/2021.07.17.452767

**Authors:** Marek Kokot, Adam Gudyś, Heng Li, Sebastian Deorowicz

## Abstract

The costs of maintaining exabytes of data produced by sequencing experiments every year has become a major issue in today’s genomics. In spite of the increasing popularity of the third generation sequencing, the existing algorithms for compressing long reads exhibit minor advantage over general purpose gzip. We present CoLoRd, an algorithm able to reduce 3^rd^ generation sequencing data by an order of magnitude without affecting the accuracy of downstream analyzes.
