## Supplementary Worksheet for "CoLoRd: Compressing long reads"

### Sheet: ONT-lossy-ratios
Dataset	Input [B]					pigz	7zip	Enano					Spring					CoLoRd-memory					CoLoRd-balanced					CoLoRd-ratio
	Total	ID	DNA	Quality	DNA + Rest	Total	Total	Total	ID	DNA	Quality	DNA + Rest	Total	ID	DNA	Quality	DNA + Rest	Total	ID	DNA	Quality	DNA + Rest	Total	ID	DNA	Quality	DNA + Rest	Total	ID	DNA	Quality	DNA + Rest
Sorghum	133503284650	243617512	66488440876	66488440876	66771226262	36435621647	30651549463	26605979088	46881431	16271217174	10275476470	16283621187	28173137920	11866859	15907747090	12251506666	15909764395	22924882114	19619156	12913912325	9991350387	12913912571	21935287850	19619155	12051843721	9863824731	12051843964	21277652852	19619155	11420097166	9837936327	11420097370
lun	16442835575	164649517	8130051863	8130051863	8148134195	4495562206	3512060365	3474508833	46864825	2027938904	1393760849	2033883159	3361126400	70211164	1904502904	1385470206	1905445030	2727715953	48953350	1528701038	1150061321	1528701282	2574030298	48953347	1373709085	1151367625	1373709326	2406637219	48953350	1210936426	1146747241	1210936628
vir	4827481908	118888179	2289523437	2289523437	2419070292	1354209474	1046833795	923094444	30339014	551893176	338235636	554519794	969512960	49893356	499798268	419276760	500342844	852914360	31618728	478428680	342866708	478428924	832847001	31618728	461218993	340009039	461219234	820300892	31618728	449103685	339578277	449103887
Zymo2	28546308382	511048264	14007156825	14007156825	14028103293	7703641101	6304779240	5427849202	73409926	3429445589	1919099278	3435339998	5995991040	242848902	3446850726	2305196626	3447945512	3933103615	68295759	1966839065	1897968501	1966839355	3793809446	68295759	1877696278	1847817122	1877696565	3750639085	68295759	1835858790	1846484288	1835859038
Zymo2 Pro	298371358526	5568774570	146291709850	146291709850	146510874106	80977728629	66664732480	57281828471	829889733	35788836116	20601216588	35850722150	63149905920	2497381030	36001332150	24639700906	36012823984	41294176334	721601845	20278945510	20293628681	20278945808	40183726535	721601839	19660162354	19801962047	19660162649	39953208708	721601838	19433946210	19797660404	19433946466
Zymo2 R10	25701774765	571233671	12555521969	12555521969	12575019125	7287090436	5957047176	5071443124	70227392	3057344335	1938543371	3062672361	5741291520	268617374	3062070056	2409620784	3063053362	3747418140	67040659	1847374674	1833002479	1847375002	3614593438	67040659	1770099469	1777452985	1770099794	3572247844	67040658	1729519235	1775687665	1729519521
NA12878	268305314354	2349108364	132931102331	132931102331	133025103659	73917807002	63012205606	54197319862	601000663	31401861363	22165192251	31431126948	57974568960	1105487564	30722705506	26141576360	30727505036	42120596486	311862148	20641905968	21166828102	20641906236	39833878505	311862147	18845263167	20676752926	18845263432	38832714102	311862147	17898056338	20622795391	17898056564
CHM13 Guppy	786103923871	4896294963	390544876706	390544876706	390662752202	193193273872	163431182563						150440202240	2227254023	86974408474	61229520862	86983427355	88945304797	617991853	34480670912	53846641772	34480671172	86266070859	617991853	32898220810	52749857939	32898221067					0
CHM13 Bonito	744277204898	1060879464	370989316363	370989316363	372227009071	104887569641	86469961545	86673939928	466712328	86107700375	54321514	86152906086	80831836160	654559153	80166490790	1759644	80175517363	26525245117	458163834	26064618110	2462913	26064618370	23652742056	458163830	23192115905	2462064	23192116162					0
M.bovis Guppy	1942783745	30057457	955810559	955810559	956915729	508042220	302451898	360092739	3845808	218955779	136967141	219279790	302858240	13927232	130417234	158446872	130484136	218101399	3780680	80248995	134071456	80249263	212755009	3780680	76965371	132008693	76965636	211727935	3780680	75957043	131989986	75957269
M.bovis Bonito	1715334584	6053724	854135953	854135953	855144907	256875456	104784828	197204788	2535498	194242471	131860	194537430	120903680	3693947	117144170	4664	117205069	70921194	2539241	68375314	6369	68375584	68359276	2539241	65812558	7210	65812825	67442742	2539241	64896063	7210	64896291
Zymo Bonito	36231410830	297897056	17950447351	17950447351	17983066423	5749603039	3643418259	4491154788	89162322	4390377301	2631857	4399360609	4351150080	107850755	4241412262	156176	4243143149	1247715355	75013741	1172576548	124809	1172576805	1163833372	75013741	1088693754	125623	1088694008	1129344540	75013741	1054204950	125621	1054205178
Ratio [bits per char]
Sorghum						2.18335	1.83675	1.59433	1.53951	1.95778	1.23636	1.95097	1.68824	0.389688	1.91405	1.47412	1.90618	1.37374	0.644261	1.55382	1.20218	1.54724	1.31444	0.644261	1.4501	1.18683	1.44396	1.27503	0.644261	1.37409	1.18372	1.36827
lun						2.18724	1.70874	1.69047	2.27707	1.9955	1.37147	1.99691	1.6353	3.41142	1.87404	1.36331	1.8708	1.32713	2.37855	1.50425	1.13166	1.50091	1.25235	2.37855	1.35173	1.13295	1.34874	1.17091	2.37855	1.19157	1.1284	1.18892
vir						2.24417	1.73479	1.52973	2.04152	1.92841	1.18186	1.83383	1.60666	3.35733	1.74638	1.46503	1.65466	1.41343	2.12763	1.67171	1.19804	1.58219	1.38018	2.12763	1.61158	1.18805	1.52528	1.35939	2.12763	1.56925	1.18655	1.48521
Zymo2						2.15892	1.76689	1.52114	1.14917	1.95868	1.09607	1.95912	1.68035	3.80158	1.96862	1.31658	1.96631	1.10224	1.06911	1.12333	1.084	1.12166	1.0632	1.06911	1.07242	1.05536	1.07082	1.0511	1.06911	1.04853	1.05459	1.04696
Zymo2 Pro						2.17119	1.78743	1.53585	1.1922	1.95712	1.12658	1.95757	1.69319	3.58769	1.96874	1.34743	1.96642	1.10719	1.03664	1.10896	1.10976	1.1073	1.07742	1.03664	1.07512	1.08288	1.07351	1.07123	1.03664	1.06275	1.08264	1.06116
Zymo2 R10						2.2682	1.85421	1.57855	0.983519	1.94805	1.23518	1.94842	1.78705	3.76193	1.95106	1.53534	1.94866	1.16643	0.938889	1.17709	1.16793	1.17527	1.12509	0.938889	1.12785	1.13254	1.12611	1.11191	0.938889	1.102	1.13141	1.10029
NA12878						2.20399	1.87882	1.61599	2.04674	1.88981	1.33394	1.89024	1.72861	3.76479	1.84894	1.57324	1.84792	1.2559	1.06206	1.24226	1.27385	1.24138	1.18772	1.06206	1.13414	1.24436	1.13334	1.15787	1.06206	1.07713	1.24111	1.07637
CHM13 Guppy						1.96608	1.6632						1.531	3.63908	1.7816	1.25424	1.78125	0.905176	1.00973	0.706309	1.10301	0.706096	0.87791	1.00973	0.673894	1.08054	0.67369
CHM13 Bonito						1.1274	0.929438	0.931631	3.51944	1.85682	0.00117139	1.85162	0.868836	4.93597	1.72871	3.79449e-05	1.72315	0.285111	3.45497	0.562056	5.31102e-05	0.560188	0.254236	3.45497	0.500114	5.30919e-05	0.498451
M.bovis Guppy						2.09202	1.24544	1.48279	1.02359	1.83263	1.1464	1.83322	1.24711	3.70683	1.09157	1.32618	1.09087	0.898099	1.00625	0.671673	1.12216	0.670899	0.876083	1.00625	0.644189	1.10489	0.643448	0.871854	1.00625	0.63575	1.10474	0.635017
M.bovis Bonito						1.19802	0.488697	0.919726	3.35066	1.81931	0.00123503	1.81992	0.563872	4.88155	1.09719	4.36839e-05	1.09647	0.330763	3.35561	0.640416	5.96533e-05	0.639663	0.318815	3.35561	0.616413	6.75302e-05	0.615688	0.31454	3.35561	0.607829	6.75302e-05	0.607114
Zymo Bonito						1.26953	0.804477	0.99166	2.39445	1.95667	0.00117294	1.95711	0.960746	2.89632	1.89028	6.96032e-05	1.88762	0.275499	2.01449	0.522584	5.56238e-05	0.521636	0.256978	2.01449	0.4852	5.59866e-05	0.48432	0.249363	2.01449	0.469829	5.59857e-05	0.468977

### Sheet: ONT-lossy-times
		pigz				7zip				Enano				Spring				CoLoRd-memory				CoLoRd-balanced				CoLoRd-ratio
		compression		decompression		compression		decompression		compression		decompression		compression		decompression		compression		decompression		compression		decompression		compression		decompression
Dataset	Input [B]	hh:mm:ss	RAM [KB]	hh:mm:ss	RAM [KB]	hh:mm:ss	RAM [KB]	hh:mm:ss	RAM [KB]	hh:mm:ss	RAM [KB]	hh:mm:ss	RAM [KB]	hh:mm:ss	RAM [KB]	hh:mm:ss	RAM [KB]	hh:mm:ss	RAM [KB]	hh:mm:ss	RAM [KB]	hh:mm:ss	RAM [KB]	hh:mm:ss	RAM [KB]	hh:mm:ss	RAM [KB]	hh:mm:ss	RAM [KB]
Sorghum	133503284650	40:47	21516	5:43	2260	3:33:16	11035020	21:46	71368	4:29	705096	5:48	828244	13:58	35675608	12:20	36278552	28:25	11704036	39:45	1496420	30:50	11772608	43:09	3935512	45:48	46034276	52:59	20598696
lun	16442835575	5:29	20376	0:43	2332	30:29	11018496	2:28	71316	0:23	457696	0:31	655404	1:38	7875300	1:33	8092548	3:07	11753604	4:48	571376	3:22	11754292	4:58	1749300	4:11	8743136	5:33	4478708
vir	4827481908	1:17	22008	0:13	2332	9:48	10978232	0:47	71504	0:08	448196	0:11	643372	0:25	4492088	0:25	4366500	1:01	5324592	1:29	469892	1:15	7498172	1:37	1605396	1:56	4528128	2:11	2975124
Zymo2	28546308382	8:51	24060	1:13	2276	44:23	10984316	4:21	71368	0:36	859464	0:51	838564	2:25	12688604	2:16	13314564	4:26	11756376	6:29	784496	5:08	11757580	7:15	2209768	9:10	14268580	8:47	6158292
Zymo2 Pro	298371358526	1:29:10	17132	15:04	2268	8:07:10	10993784	46:52	71320	9:20	460940	11:04	675724	29:20	20268560	24:25	22248580	57:46	14621552	1:10:18	4080268	1:30:27	29880888	1:20:09	9616972	2:42:59	112625964	1:32:49	42751092
Zymo2 R10	25701774765	6:37	24144	1:09	2272	42:09	11014048	4:09	71332	0:34	872612	0:47	844236	2:24	10220280	2:09	10629988	4:04	11755552	5:55	686348	4:36	11756744	6:36	2017352	8:25	12034388	7:58	5792480
NA12878	268305314354	1:34:26	17420	13:42	2376	6:47:41	11051076	45:25	71340	8:48	485412	10:29	694076	31:25	59135048	25:08	57874964	1:12:42	13715168	1:15:37	4259880	1:33:18	26728108	1:23:24	9449628	3:18:46	97922208	1:34:40	39103664
CHM13 Guppy	786103923871	5:17:44	21104	32:03	2364	17:24:44	10978860	1:58:20	71312					1:57:07	130137136	1:41:17	139114252	5:57:37	40368808	2:43:48	13760940	10:59:42	82626696	3:06:26	26004264
CHM13 Bonito	744277204898	1:45:59	17292	29:45	2288	9:36:14	10662140	1:25:46	71184	43:15	426824	34:06	579916	1:56:06	132137340	48:56	136869996	4:51:52	32184680	2:05:18	9927992	8:00:30	70094344	2:20:49	20764956
M.bovis Guppy	1942783745	0:37	21572	0:05	2232	4:20	6925672	0:14	71252	0:05	830736	0:06	837788	0:12	7251852	0:12	5758540	0:28	3312236	0:23	461404	0:45	3185536	0:27	1418200	1:13	3236376	0:26	2527044
M.bovis Bonito	1715334584	0:11	23936	0:04	2340	2:00	5943196	0:06	71548	0:03	774704	0:04	801000	0:07	6310560	0:07	4328788	0:26	2724332	0:17	364288	0:41	2974312	0:18	1300624	1:04	3165256	0:20	2400396
Zymo Bonito	36231410830	3:08	18520	01:21	2416	29:46	10604548	02:53	71268	0:42	843956	0:50	823232	2:00	11482876	01:52	12391932	9:29	10596224	5:01	650616	15:37	11385232	5:19	1921624	27:48	13805020	5:41	7174804

### Sheet: ONT-lossless-ratios
Dataset	Input [B]					pigz	7zip	Enano					Spring					CoLoRd-memory					CoLoRd-balanced					CoLoRd-ratio
	Total	ID	DNA	Quality	DNA + Rest	Total	Total	Total	ID	DNA	Quality	DNA + Rest	Total	ID	DNA	Quality	DNA + Rest	Total	ID	DNA	Quality	DNA + Rest	Total	ID	DNA	Quality	DNA + Rest	Total	ID	DNA	Quality	DNA + Rest
Sorghum	133503284650	243617512	66488440876	66488440876	66771226262	65364294462	56670932418	51396784163	46881431	16271217174	35066281545	16283621187	52044636160	11866859	15907747090	36123007342	15909761959	46046291899	19619164	12913913826	33112758652	12913914083	45031582454	19619164	12051845331	32960117705	12051845585	44129471542	19619164	11420098829	32689753305	11420099073
lun	16442835575	164649517	8130051863	8130051863	8148134195	8312953395	6902597069	6790624680	46864825	2027938904	4709876696	2033883159	6526054400	70211164	1904502904	4550397004	1905446232	5744667890	48953362	1528701552	4167012719	1528701809	5589659973	48953357	1373709562	4166996800	1373709816	5400541927	48953356	1210936852	4140651475	1210937096
vir	4827481908	118888179	2289523437	2289523437	2419070292	2332120806	1943403345	1677687347	30339014	551893176	1092828539	554519794	1762867200	49893356	499798268	1212626230	500347614	1610995666	31618728	478428683	1100948000	478428938	1590399180	31618729	461218996	1097561203	461219248	1568384659	31618729	449103689	1087661999	449103931
Zymo2	28546308382	511048264	14007156825	14007156825	14028103293	13923913530	11781939914	10204788220	73409926	3429445589	6696038296	3435339998	11029084160	242848902	3446850726	7338279300	3447955958	8719455137	68295820	1966840752	6684318262	1966841055	8567853920	68295816	1877697943	6621859861	1877698243	8466310589	68295815	1835860430	6562154054	1835860720
Zymo2 Pro	298371358526	5568774570	146291709850	146291709850	146510874106	145879738296	123929406082	107273135587	829889733	35788836116	70592523704	35850722150	115685908480	2497381030	36001332150	77175709906	36012817544	91255747257	721601922	20278947563	70255197463	20278947872	90028819163	721601919	19660164489	69647052449	19660164795	89251817426	721601916	19433948353	69096266861	19433948649
Zymo2 R10	25701774765	571233671	12555521969	12555521969	12575019125	12635872035	10607289783	9208693686	70227392	3057344335	6075793933	3062672361	10156421120	268617374	3062070056	6824751922	3063051824	7955881694	67040720	1847376054	6041464578	1847376396	7791548157	67040719	1770100817	5954406282	1770101156	7680919247	67040719	1729520555	5884357644	1729520884
NA12878	268305314354	2349108364	132931102331	132931102331	133025103659	144262081745	128559866527	121152680405	601000663	31401861363	89120552794	31431126948	125837578240	1105487564	30722705506	94004588756	30727501920	105807350384	311862170	20641907742	84853580193	20641908021	103367993362	311862170	18845265064	84210865852	18845265340	101305368675	311862169	17898058244	83095447996	17898058510
CHM13 Guppy	786103923871	4896294963	390544876706	390544876706	390662752202	374888227438	333000453952						306718504960	2227254023	86974408474	217507831954	86983418983	242420620974	617991864	34480673597	207321955242	34480673868	239339898669	617991864	32898223599	205823682938	32898223867					0
CHM13 Bonito	744277204898	1060879464	370989316363	370989316363	372227009071	104887569641	86469961545	86673939928	466712328	86107700375	54321514	86152906086	80831836160	654559153	80166490790	1759644	80175517363	26532539614	458163834	26064618113	9757396	26064618384	23660036311	458163830	23192115909	9756304	23192116177					0
M.bovis Guppy	1942783745	30057457	955810559	955810559	956915729	993470675	743558566	764249299	3845808	218955779	541123701	219279790	703692800	13927232	130417234	559277640	130487928	610903102	3780680	80249005	526873138	80249284	605359411	3780680	76965383	524613072	76965659	595670006	3780680	75957055	515932005	75957321
M.bovis Bonito	1715334584	6053724	854135953	854135953	855144907	256875456	104784828	197204788	2535498	194242471	131860	194537430	120903680	3693947	117144170	4664	117205069	70938169	2539241	68375314	23333	68375595	68377373	2539241	65812559	25295	65812837	67462912	2539241	64896063	27340	64896331
Zymo Bonito	36231410830	297897056	17950447351	17950447351	17983066423	5749603039	3643418259	4491154788	89162322	4390377301	2631857	4399360609	4351150080	107850755	4241412262	156176	4243143149	1247715355	75013741	1172576548	124809	1172576805	1163833372	75013741	1088693754	125623	1088694008	1129344555	75013741	1054204950	125620	1054205194
Ratio [bits per char]
Sorghum						3.91687	3.39593	3.07988	1.53951	1.95778	4.21923	1.95097	3.1187	0.389688	1.91405	4.34638	1.90618	2.75926	0.644261	1.55382	3.98418	1.54724	2.69846	0.644261	1.4501	3.96582	1.44396	2.6444	0.644261	1.37409	3.93329	1.36827
lun						4.04454	3.35835	3.30387	2.27707	1.9955	4.63454	1.99691	3.17515	3.41142	1.87404	4.47761	1.8708	2.79498	2.37855	1.50425	4.10036	1.50091	2.71956	2.37855	1.35174	4.10034	1.34874	2.62755	2.37855	1.19157	4.07442	1.18892
vir						3.86474	3.22057	2.78023	2.04152	1.92841	3.81854	1.83383	2.92139	3.35733	1.74638	4.23713	1.65468	2.66971	2.12763	1.67171	3.84691	1.58219	2.63558	2.12763	1.61158	3.83507	1.52528	2.59909	2.12763	1.56925	3.80048	1.48521
Zymo2						3.90213	3.30185	2.85986	1.14917	1.95868	3.82435	1.95912	3.09086	3.80158	1.96862	4.19116	1.96631	2.4436	1.06911	1.12333	3.81766	1.12166	2.40111	1.06911	1.07242	3.78199	1.07082	2.37265	1.06911	1.04853	3.74789	1.04696
Zymo2 Pro						3.91136	3.32282	2.87623	1.1922	1.95712	3.86037	1.95757	3.1018	3.58769	1.96874	4.22037	1.96642	2.44677	1.03664	1.10896	3.84192	1.1073	2.41387	1.03664	1.07512	3.80867	1.07351	2.39304	1.03664	1.06275	3.77855	1.06116
Zymo2 R10						3.93307	3.30165	2.86632	0.983519	1.94805	3.87131	1.94842	3.16131	3.76193	1.95106	4.34853	1.94866	2.47637	0.93889	1.17709	3.84944	1.17527	2.42522	0.93889	1.12785	3.79397	1.12611	2.39078	0.93889	1.102	3.74934	1.10029
NA12878						4.30143	3.83324	3.61238	2.04674	1.88981	5.36341	1.89024	3.75207	3.76479	1.84894	5.65734	1.84792	3.15483	1.06206	1.24226	5.10662	1.24138	3.0821	1.06206	1.13414	5.06794	1.13334	3.0206	1.06206	1.07713	5.00081	1.07637
CHM13 Guppy						3.81515	3.38887						3.1214	3.63908	1.7816	4.45547	1.78125	2.46706	1.00973	0.706309	4.24682	0.706096	2.43571	1.00973	0.673894	4.21613	0.673691
CHM13 Bonito						1.1274	0.929438	0.931631	3.51944	1.85682	0.00117139	1.85162	0.868836	4.93597	1.72871	3.79449e-05	1.72315	0.28519	3.45497	0.562056	0.000210408	0.560188	0.254314	3.45497	0.500114	0.000210385	0.498451
M.bovis Guppy						4.09092	3.06183	3.14703	1.02359	1.83263	4.52913	1.83322	2.89767	3.70683	1.09157	4.68108	1.0909	2.51558	1.00625	0.671673	4.40985	0.670899	2.49275	1.00625	0.644189	4.39094	0.643448	2.45285	1.00625	0.63575	4.31828	0.635018
M.bovis Bonito						1.19802	0.488697	0.919726	3.35066	1.81931	0.00123503	1.81992	0.563872	4.88155	1.09719	4.36839e-05	1.09647	0.330842	3.35561	0.640416	0.000218541	0.639663	0.318899	3.35561	0.616413	0.000236918	0.615688	0.314634	3.35561	0.607829	0.000256072	0.607114
Zymo Bonito						1.26953	0.804477	0.99166	2.39445	1.95667	0.00117294	1.95711	0.960746	2.89632	1.89028	6.96032e-05	1.88762	0.275499	2.01449	0.522584	5.56238e-05	0.521636	0.256978	2.01449	0.4852	5.59866e-05	0.48432	0.249363	2.01449	0.469829	5.59852e-05	0.468977

### Sheet: ONT-lossless-times
		pigz				7zip				Enano				Spring				CoLoRd-memory				CoLoRd-balanced				CoLoRd-ratio
		compression		decompression		compression		decompression		compression		decompression		compression		decompression		compression		decompression		compression		decompression		compression		decompression
Dataset	Input [B]	hh:mm:ss	RAM [KB]	hh:mm:ss	RAM [KB]	hh:mm:ss	RAM [KB]	hh:mm:ss	RAM [KB]	hh:mm:ss	RAM [KB]	hh:mm:ss	RAM [KB]	hh:mm:ss	RAM [KB]	hh:mm:ss	RAM [KB]	hh:mm:ss	RAM [KB]	hh:mm:ss	RAM [KB]	hh:mm:ss	RAM [KB]	hh:mm:ss	RAM [KB]	hh:mm:ss	RAM [KB]	hh:mm:ss	RAM [KB]
#REF!	133503284650	14:03	19692	8:16	2224	3:35:11	11680132	45:23	71288	4:18	960752	5:13	883008	19:32	35702128	14:27	35317620	31:39	11745268	54:08	1560688	53:16	11772564	1:01:30	3467588	47:42	46527372	1:04:07	20217212
lun	16442835575	1:37	19224	1:01	2436	29:39	11772780	5:18	71308	0:26	531004	0:38	658360	2:08	8072572	1:50	8100584	3:52	11753760	6:56	630832	4:49	11754404	7:47	1280736	5:55	11754856	9:21	4123280
vir	4827481908	0:26	18604	0:18	2264	9:58	11564192	1:25	71420	0:09	553352	0:13	711376	0:31	4666228	0:29	4504604	1:05	5324704	1:52	536780	1:22	7498136	2:07	1009948	1:55	8587724	2:15	2548352
Zymo2	28546308382	2:49	22092	1:48	2348	48:44	11581904	9:24	71224	0:43	486028	1:04	636572	3:22	12833160	2:44	13767644	6:20	11756396	11:16	831932	7:59	11758436	12:51	1726224	12:27	15300140	13:56	5753088
Zymo2 Pro	298371358526	30:04	18956	21:17	2244	8:46:18	11592968	1:53:59	71336	19:40	496160	18:06	648196	47:40	20238540	30:28	22286876	1:14:00	14746336	1:58:58	4135152	1:52:24	29854624	2:15:06	9129340	4:38:09	112995840	2:22:29	42443284
Zymo2 R10	25701774765	2:28	26756	1:37	2248	41:47	11585072	7:49	71288	0:38	947712	0:56	888456	2:59	10294220	2:30	10941744	5:47	11755856	10:01	739912	7:19	11756916	11:22	1534204	8:46	12307204	11:55	5372524
NA12878	268305314354	40:10	20524	19:55	2308	5:16:06	11862208	1:52:54	71076	19:29	545084	16:43	664496	55:55	59097636	34:52	57621400	1:26:02	14341128	2:06:21	4340652	2:11:21	27293824	2:23:20	8981728	4:57:09	99133548	4:03:53	38945928
CHM13 Guppy	786103923871	2:00:41	24900	57:00	2372	16:04:41	11706416	4:57:02	71464					2:38:31	130244864	2:28:31	137220620	5:51:40	40561036	5:26:45	13822488	11:14:42	82398304	5:58:10	25514728
CHM13 Bonito	744277204898	1:45:59	17292	29:45	2288	9:36:14	10662140	1:25:46	71184	43:15	426824	34:06	579916	1:56:06	132137340	48:56	136869996	4:52:49	32152768	2:03:42	9910836	7:56:19	70091416	2:20:52	20225664
M.bovis Guppy	1942783745	0:13	21516	0:07	2360	4:05	7356540	0:33	71444	0:05	887080	0:07	863236	0:15	7122280	0:14	5798944	0:31	2804392	0:50	469588	0:45	3003028	0:56	891944	1:13	3461984	1:00	2060720
M.bovis Bonito	1715334584	0:11	23936	0:04	2340	2:00	5943196	0:06	71548	0:03	774704	0:04	801000	0:07	6310560	0:07	4328788	0:26	2726604	0:16	357196	0:41	2874048	0:19	781416	1:03	3172948	0:21	1926840
Zymo Bonito	36231410830	3:08	18520	01:21	2416	29:46	10604548	02:53	71268	0:42	843956	0:50	823232	2:00	11482876	01:52	12391932	9:29	10596224	5:01	650616	15:37	11385232	5:19	1921624	29:00	13787336	5:44	7159544

### Sheet: PacBio-lossy-ratios
Dataset	Input [B]					pigz	7zip	Enano					Spring					CoLoRd-memory					CoLoRd-balanced					CoLoRd-ratio
	Total	ID	DNA	Quality	DNA + Rest	Total	Total	Total	ID	DNA	Quality	DNA + Rest	Total	ID	DNA	Quality	DNA + Rest	Total	ID	DNA	Quality	DNA + Rest	Total	ID	DNA	Quality	DNA + Rest	Total	ID	DNA	Quality	DNA + Rest
Mosquito	26929709440	59073778	13400997436	13400997436	13469638226	5362990121	4108271733	5105708662	10409670	3251185416	1841251939	3254047053	3879106560	2833500	2986896516	888882252	2987390808	989568629	4839298	229619406	755109669	229619662	967470364	4839298	207532627	755098186	207532880	929846200	4839298	169924669	755081990	169924912
ATCC WGS	80247536215	159482961	40029694745	40029694745	40058358509	17258756172	9703922350	15296497478	11422884	9682254012	5594496374	9690578220	11071109120	1832659	7789762772	3277948042	7791328419	2909318873	3479265	219545481	2686293879	219545729	2888505540	3479265	199130034	2685895996	199130279	2872029043	3479265	183040638	2685508921	183040857
HG002 HiFi	219006960738	283523015	109198023046	109198023046	109525414677	46752467362	37936309791	42330260389	61776160	25404313032	16847842201	25420642028	34242314240	11830182	23648459990	10579921404	23650562654	10034149901	20455650	1911964234	8101729755	1911964496	9926901390	20455650	1804539189	8101906292	1804539448	9767770159	20455649	1645162494	8102151783	1645162727
Drosophila	51392080018	89024750	25600110705	25600110705	25702944563	10967296612	8370174117	9679499236	16931306	6217593178	3441079367	6221488563	8028538880	3840481	5851999776	2172030982	5852667417	2082954565	6710828	348886170	1727357305	348886432	2057097218	6710828	323054022	1727332109	323054281	2003348694	6710828	269325581	1727312052	269325814
Strawberry	59465837744	52545424	29676265764	29676265764	29737026556	13595870482	9981883874	11431372609	11230413	7172733582	4244917944	7175224252	9925140480	2359301	6564900066	3357447274	6565333905	3048939555	4079289	551589865	2493270139	551590127	2955523002	4079289	458468694	2492974760	458468953	2905336631	4079289	408424920	2492832189	408425153
Mouse	133330601610	160200051	66492918714	66492918714	66677482845	29413294349	23643994230	25235766606	33024986	15721158447	9474935997	15727805623	21411840000	6429238	14756261662	6648056734	14757354028	6145576986	10959552	1082185460	5052431710	1082185724	6048703621	10959552	985886563	5051857245	985886824	6012324283	10959551	949610473	5051754024	949610708
48 plex	183220432037	383070773	91390509126	91390509126	91446852138	27393802815	19804778719	23410438835	44782885	23335383987	12732899	23352923051	21249863680	41841490	21204411886	486404	21207535786	12390596193	43211913	12347021794	362212	12347022068	11922511093	43211912	11878936911	361999	11878937182	11797957707	43211911	11754383643	361892	11754383904
CHM1	338183697693	1950491849	168048906095	168048906095	168184299749	51531034532	44526263077	40755910560	151599273	40538565936	24139249	40580172038	40779294720	104802646	40667095232	931834	40673560240	38774126269	117138188	38656311916	675889	38656312192	35598685807	117138186	35480871715	675633	35480871988	30777502660	117138182	30659688944	675271	30659689207
Macadamia	130721832066	123172861	65228232554	65228232554	65370426651	19810082918	16806082829	15814792290	27778272	15771192099	9141906	15777872112	15749888000	6386716	15742224192	280104	15743221180	9569396443	10017993	9559121658	256518	9559121932	8954924461	10017992	8944650218	255980	8944650489	8737867121	10017991	8727593052	255817	8727593313
Yeast	2824025074	17502858	1402564418	1402564418	1403957798	433519845	365496092	343219675	900657	341692260	212788	342106230	340807680	897938	339826610	6688	339903054	240645508	822107	239817661	5324	239818077	221837207	822229	221009363	5324	221009654	214112129	822229	213284303	5316	213284584
Arabidopsis	37231229335	172534609	18522571743	18522571743	18536122983	5660636779	4792963318	4481734081	10199160	4464674230	2691474	4468843447	4465479680	8653039	4456067198	101236	4456725405	2970235163	8890134	2961274171	70558	2961274471	2779046774	8890134	2770085786	70557	2770086083	2709141918	8890134	2700180946	70551	2700181233
HG002 CLR	228680920154	412926786	113896753645	113896753645	114371239723	34138813999	28744002322	27228696771	83536098	27108654583	16607892	27128552781	26960762880	19444206	26937291768	534376	26940784298	20055760904	31451269	20023854218	455135	20023854500	17489484392	31451266	17457578426	454421	17457578705	16304599258	31451265	16272693712	454012	16272693981
Ratio [bits per char]
Mosquito						1.59318	1.22044	1.51675	1.40972	1.94086	1.09917	1.93267	1.15236	0.383724	1.78309	0.530636	1.7743	0.293971	0.655356	0.137076	0.450778	0.136378	0.287406	0.655356	0.123891	0.450771	0.12326	0.276229	0.655356	0.10144	0.450762	0.100923
ATCC WGS						1.72055	0.967399	1.52493	0.572996	1.93501	1.11807	1.93529	1.1037	0.09193	1.5568	0.655103	1.556	0.290034	0.174527	0.0438765	0.53686	0.0438452	0.28796	0.174527	0.0397965	0.536781	0.039768	0.286317	0.174527	0.036581	0.536703	0.0365548
HG002 HiFi						1.7078	1.38576	1.54626	1.7431	1.86116	1.2343	1.85678	1.25082	0.333805	1.73252	0.7751	1.72749	0.366533	0.577185	0.140073	0.593544	0.139654	0.362615	0.577185	0.132203	0.593557	0.131808	0.356802	0.577185	0.120527	0.593575	0.120167
Drosophila						1.70724	1.30295	1.50677	1.52149	1.94299	1.07533	1.93643	1.24977	0.345116	1.82874	0.678757	1.82163	0.324245	0.603053	0.109026	0.539797	0.10859	0.32022	0.603053	0.100954	0.539789	0.10055	0.311853	0.603053	0.0841639	0.539783	0.0838272
Strawberry						1.82907	1.34287	1.53787	1.70982	1.93359	1.14433	1.93031	1.33524	0.359202	1.76974	0.905086	1.76624	0.410177	0.621069	0.148695	0.672125	0.148391	0.39761	0.621069	0.123592	0.672045	0.12334	0.390858	0.621069	0.110101	0.672007	0.109877
Mouse						1.76483	1.41867	1.51418	1.64919	1.89147	1.13996	1.88703	1.28474	0.32106	1.77538	0.799851	1.7706	0.368742	0.547293	0.130202	0.607876	0.129841	0.36293	0.547293	0.118616	0.607807	0.118287	0.360747	0.547293	0.114251	0.607795	0.113935
48 plex						1.1961	0.864741	1.02218	0.93524	2.0427	0.00111459	2.04297	0.927838	0.873812	1.85616	4.25781e-05	1.85529	0.541014	0.902432	1.08081	3.17067e-05	1.08015	0.520576	0.902432	1.03984	3.16881e-05	1.0392	0.515137	0.902432	1.02894	3.16787e-05	1.0283
CHM1						1.21901	1.0533	0.964113	0.621789	1.92985	0.00114915	1.93027	0.964666	0.429851	1.93596	4.43601e-05	1.93471	0.917232	0.480446	1.84024	3.21758e-05	1.83876	0.842115	0.480446	1.68907	3.21636e-05	1.68771	0.728066	0.480446	1.45956	3.21464e-05	1.45839
Macadamia						1.21235	1.02851	0.967844	1.80418	1.93428	0.00112122	1.93089	0.963872	0.414813	1.93073	3.43537e-05	1.92665	0.585634	0.650662	1.17239	3.1461e-05	1.16984	0.548029	0.650662	1.09703	3.1395e-05	1.09464	0.534746	0.650662	1.07041	3.1375e-05	1.06808
Yeast						1.22809	1.03539	0.972285	0.411662	1.94896	0.00121371	1.94938	0.965452	0.410419	1.93832	3.81473e-05	1.93683	0.681709	0.375759	1.36788	3.03672e-05	1.36653	0.628428	0.375815	1.2606	3.03672e-05	1.25935	0.606545	0.375815	1.21654	3.03216e-05	1.21533
Arabidopsis						1.21632	1.02988	0.963005	0.47291	1.92832	0.00116246	1.92871	0.959513	0.40122	1.9246	4.37244e-05	1.92348	0.638224	0.412213	1.27899	3.04744e-05	1.27806	0.597143	0.412213	1.19642	3.0474e-05	1.19554	0.582122	0.412213	1.16622	3.04714e-05	1.16537
HG002 CLR						1.19429	1.00556	0.952548	1.61842	1.90409	0.00116652	1.89758	0.943175	0.37671	1.89205	3.75341e-05	1.88444	0.701616	0.609334	1.40646	3.19683e-05	1.40062	0.611839	0.609334	1.2262	3.19181e-05	1.22112	0.570388	0.609333	1.14298	3.18894e-05	1.13824

### Sheet: PacBio-lossy-times
		pigz				7zip				Enano				Spring				CoLoRd-memory				CoLoRd-balanced				CoLoRd-ratio
		compression		decompression		compression		decompression		compression		decompression		compression		decompression		compression		decompression		compression		decompression		compression		decompression
Dataset	Input [B]	hh:mm:ss	RAM [KB]	hh:mm:ss	RAM [KB]	hh:mm:ss	RAM [KB]	hh:mm:ss	RAM [KB]	hh:mm:ss	RAM [KB]	hh:mm:ss	RAM [KB]	hh:mm:ss	RAM [KB]	hh:mm:ss	RAM [KB]	hh:mm:ss	RAM [KB]	hh:mm:ss	RAM [KB]	hh:mm:ss	RAM [KB]	hh:mm:ss	RAM [KB]	hh:mm:ss	RAM [KB]	hh:mm:ss	RAM [KB]
Mosquito	26929709440	6:28	24156	0:56	2412	27:40	10780012	3:02	71212	0:34	848980	0:58	841760	1:50	18161204	1:53	18182572	3:42	7659848	4:58	2137608	5:16	8154692	5:02	2556180	11:41	11092044	5:01	5941688
ATCC WGS	80247536215	23:07	23952	2:53	2336	1:24:03	10671488	7:20	71444	1:40	860160	2:45	838668	5:26	17448900	5:33	18686712	28:05	8964836	24:47	2074064	49:56	9249552	15:15	2558528	1:21:04	16507636	15:44	13220664
HG002 HiFi	219006960738	1:17:59	23468	9:21	2328	4:15:23	10854892	29:43	71244	9:31	857344	13:55	820704	18:21	20781964	16:14	27188868	38:06	15677728	44:19	9255940	57:01	25292496	44:00	13939448	2:10:55	68949264	43:51	32085320
Drosophila	51392080018	15:33	20888	1:48	2396	59:17	10812888	6:17	71472	1:04	724652	2:24	808128	3:56	18143644	3:56	20074384	7:00	11753644	9:52	2081252	10:23	11754708	9:52	2552668	38:54	17003520	10:21	9271164
Strawberry	59465837744	22:15	18336	2:12	2352	1:15:47	10814760	7:34	71292	1:30	851124	2:18	839144	4:43	23938204	4:28	27055924	11:13	11754616	12:04	2807864	17:18	11755968	12:07	3767520	44:22	20243824	14:42	10313456
Mouse	133330601610	50:34	18212	4:47	2336	2:36:59	10850724	17:32	71480	2:59	872192	4:35	841452	9:41	20675352	9:06	22754656	26:30	11285884	29:48	6550112	36:10	17910092	26:38	9583456	1:10:34	44359868	52:24	20945264
48 plex	183220432037	17:31	19000	6:54	2276	2:44:13	10650124	17:12	71328	8:19	835876	9:49	814604	11:06	24361008	9:23	24785204	31:19	11673056	46:39	2719232	35:18	17931444	46:39	6055952	59:00	71945480	1:00:32	26950520
CHM1	338183697693	31:17	24196	13:50	2272	4:43:08	10700508	35:45	71244	12:51	765208	12:36	803360	22:45	24569288	16:02	26363532	1:38:39	11782532	1:56:06	1873544	1:36:01	11773184	1:59:18	5056140	1:46:36	77112476	2:33:23	48232548
Macadamia	130721832066	14:10	17056	4:48	2392	1:44:06	10694672	12:46	71428	2:48	841376	3:13	818036	7:16	41212352	6:54	43773120	31:46	11525852	32:10	1835024	38:45	11967732	35:51	4073160	47:24	46353976	46:43	20003976
Yeast	2824025074	0:15	16160	0:06	2360	2:35	9657716	0:17	71304	0:05	427572	0:06	596008	0:12	10103424	0:11	6982740	0:34	3662636	0:45	375120	0:37	4643884	0:50	745032	0:50	5323860	1:08	2004104
Arabidopsis	37231229335	3:28	16528	1:24	2388	30:42	10690496	3:46	71392	0:53	761056	0:59	801648	2:16	19928968	2:01	19956052	6:54	11757552	9:33	740992	7:34	11758260	10:33	1568184	10:19	14009432	13:51	6760984
HG002 CLR	228680920154	22:49	16824	9:20	2244	3:07:00	10682788	25:36	71184	12:55	682088	10:29	799160	19:49	31595828	11:32	34605080	1:52:09	11688412	1:06:47	2880604	2:31:46	16728808	1:07:32	6399216	2:45:41	69395032	1:22:25	33402904

### Sheet: PacBio-lossless-ratios
	Input [B]					pigz	7zip	Enano					Spring					CoLoRd-memory					CoLoRd-balanced					CoLoRd-ratio
Dataset	Total	ID	DNA	Quality	DNA + Rest	Total	Total	Total	ID	DNA	Quality	DNA + Rest	Total	ID	DNA	Quality	DNA + Rest	Total	ID	DNA	Quality	DNA + Rest	Total	ID	DNA	Quality	DNA + Rest	Total	ID	DNA	Quality	DNA + Rest
Mosquito	26929709440	59073778	13400997436	13400997436	13469638226	8496917486	6671130492	7910293504	10409670	3251185416	4645836781	3254047053	6644961280	2833500	2986896516	3654738446	2987389334	3547749571	4839298	229619412	3313290598	229619675	3525633719	4839298	207532633	3313261528	207532893	3474638133	4839298	169924674	3299873927	169924908
ATCC WGS	80247536215	159482961	40029694745	40029694745	40058358509	30502160956	20746193739	27207257839	11422884	9682254012	17505256735	9690578220	22977996800	1832659	7789762772	15184836290	7791327851	13787901165	3479292	219552002	13564869610	219552263	13767036277	3479292	199136541	13564420186	199136799	13615743634	3479292	183047116	13429216998	183047344
HG002 HiFi	219006960738	283523015	109198023046	109198023046	109525414677	83801847815	69883862055	75732917209	61776160	25404313032	50250499021	25420642028	67698042880	11830182	23648459990	44035650000	23650562698	40759265354	20455665	1911971575	38826837841	1911971848	40651996382	20455665	1804546630	38826993817	1804546900	40308026744	20455665	1645170102	38642400737	1645170342
Drosophila	51392080018	89024750	25600110705	25600110705	25702944563	18656518299	14778544999	16501996443	16931306	6217593178	10263576574	6221488563	14876252160	3840481	5851999776	9019746008	5852665671	8369788779	6710840	348889240	8014188424	348889515	8343891472	6710840	323057084	8014123276	323057356	8238669077	6710840	269328606	7962629389	269328848
Strawberry	59465837744	52545424	29676265764	29676265764	29737026556	28078869968	22839185919	25120449225	11230413	7172733582	17933994560	7175224252	23458969600	2359301	6564900066	16891274196	6565336103	15329361666	4079299	551594990	14773687102	551595265	15235859626	4079299	458473800	14773306255	458474072	15071684632	4079299	408430019	14659175072	408430261
Mouse	133330601610	160200051	66492918714	66492918714	66677482845	53230133242	44253075284	46565892978	33024986	15721158447	30805062369	15727805623	42925957120	6429238	14756261662	28162168194	14757359688	25862288486	10959572	1082193662	24769134977	1082193937	25765441222	10959572	985894986	24768586392	985895258	25598130191	10959572	949618962	24637551415	949619204
Ratio [bits per char]
Mosquito						2.52418	1.98179	2.34991	1.40972	1.94086	2.77343	1.93267	1.97402	0.383724	1.78309	2.18177	1.7743	1.05393	0.655356	0.137076	1.97794	0.136378	1.04736	0.655356	0.123891	1.97792	0.12326	1.03221	0.655356	0.10144	1.96993	0.100923
ATCC WGS						3.04081	2.06822	2.71233	0.572996	1.93501	3.49845	1.93529	2.29071	0.09193	1.5568	3.03471	1.556	1.37454	0.174529	0.0438778	2.71096	0.0438465	1.37246	0.174529	0.0397978	2.71087	0.0397693	1.35737	0.174529	0.0365823	2.68385	0.0365561
HG002 HiFi						3.06116	2.55275	2.76641	1.7431	1.86116	3.68142	1.85678	2.47291	0.333805	1.73252	3.22611	1.72749	1.48888	0.577185	0.140074	2.84451	0.139655	1.48496	0.577185	0.132204	2.84452	0.131808	1.47239	0.577185	0.120527	2.831	0.120167
Drosophila						2.90419	2.30052	2.5688	1.52149	1.94299	3.20735	1.93643	2.31573	0.345116	1.82874	2.81866	1.82163	1.30289	0.603054	0.109027	2.50442	0.108591	1.29886	0.603054	0.100955	2.5044	0.100551	1.28248	0.603054	0.0841648	2.48831	0.0838282
Strawberry						3.77748	3.07258	3.37948	1.70982	1.93359	4.83457	1.93031	3.15596	0.359202	1.76974	4.55348	1.76624	2.06227	0.62107	0.148697	3.98263	0.148393	2.0497	0.62107	0.123593	3.98252	0.123341	2.02761	0.62107	0.110103	3.95176	0.109878
Mouse						3.19387	2.65524	2.79401	1.64919	1.89147	3.70627	1.88703	2.57561	0.32106	1.77538	3.38829	1.7706	1.55177	0.547294	0.130203	2.98006	0.129842	1.54596	0.547294	0.118617	2.98	0.118288	1.53592	0.547294	0.114252	2.96423	0.113936

### Sheet: PacBio-lossless-times
		pigz				7zip				Enano				Spring				CoLoRd-memory				CoLoRd-balanced				CoLoRd-ratio
		compression		decompression		compression		decompression		compression		decompression		compression		decompression		compression		decompression		compression		decompression		compression		decompression
Dataset	input [B]	hh:mm:ss	RAM [KB]	hh:mm:ss	RAM [KB]	hh:mm:ss	RAM [KB]	hh:mm:ss	RAM [KB]	hh:mm:ss	RAM [KB]	hh:mm:ss	RAM [KB]	hh:mm:ss	RAM [KB]	hh:mm:ss	RAM [KB]	hh:mm:ss	RAM [KB]	hh:mm:ss	RAM [KB]	hh:mm:ss	RAM [KB]	hh:mm:ss	RAM [KB]	hh:mm:ss	RAM [KB]	hh:mm:ss	RAM [KB]
Mosquito	26929709440	4:53	20636	1:11	2292	28:08	11104568	5:04	71340	0:42	688828	1:02	813080	2:19	18198184	2:16	18559920	4:36	7660156	7:18	1614784	5:20	8111528	7:17	2035672	12:55	11199040	9:58	5440764
ATCC WGS	80247536215	15:03	22432	4:01	2284	1:11:04	11138412	16:08	71404	1:45	943952	3:02	871128	6:56	17583252	6:07	18762916	28:18	8965160	25:43	1554912	44:56	9282652	25:14	2041372	1:18:41	16787808	28:57	12803548
HG002 HiFi	332906804503	48:58	25804	12:57	2268	4:06:21	11386696	57:53	71328	10:31	960288	13:27	842896	24:24	20949788	19:04	27676640	45:35	16412068	1:13:50	8828696	57:18	25343284	1:12:59	13186656	2:10:55	69069860	1:35:35	31585104
Drosophila	51392080018	10:43	20600	2:28	2400	51:08	11254416	11:14	71284	2:14	931400	3:27	874852	4:34	18341284	4:05	20284724	9:45	11753616	15:38	1563444	10:38	11754424	15:39	2031364	41:03	17255748	18:30	8822216
Strawberry	59465837744	9:12	24968	3:21	2328	1:02:32	11527120	17:43	71528	2:14	987108	3:15	897868	6:29	24156824	5:20	26642584	14:24	11754392	23:41	2291636	18:25	11755728	23:43	3260160	42:29	20688856	28:52	9957664
Mouse	133330601610	30:44	25044	6:55	2344	2:21:40	11365140	33:53	71280	3:06	958676	5:02	876312	12:30	20796300	10:42	23039376	31:29	11674508	46:25	6044960	36:09	17941616	44:55	9032584	1:06:52	44456972	53:31	20570408
